# SexFindR: A computational workflow to identify young and old sex chromosomes

**DOI:** 10.1101/2022.02.21.481346

**Authors:** Phil Grayson, Alison Wright, Colin J. Garroway, Margaret F. Docker

## Abstract

Sex chromosomes have evolved frequently across the tree of life, and have been a source of fascination for decades due to their unique evolutionary trajectories. They are hypothesised to be important drivers in a broad spectrum of biological processes and are the focus of a rich body of evolutionary theory. Whole-genome sequencing provides exciting opportunities to test these theories through contrasts between independently evolved sex chromosomes across the full spectrum of their evolutionary lifecycles. However, identifying sex chromosomes, particularly nascent ones, is challenging, often requiring specific combinations of methodologies. This is a major barrier to progress in the field and can result in discrepancies between studies that apply different approaches. Currently, no single pipeline exists to integrate data across these methods in a statistical framework to identify sex chromosomes at all ages and levels of sequence divergence. To address this, we present SexFindR, a comprehensive workflow to improve robustness and transparency in identifying sex-linked sequences. We validate our approach using publicly available data from five species that span the continuum of sex chromosome divergence, from homomorphic sex chromosomes with only a single SNP that determines sex, to heteromorphic sex chromosomes with extensive degeneration. Next, we apply SexFindR to our large-scale population genomics dataset for sea lamprey, a jawless vertebrate whose sex determination system remains a mystery despite decades of research. We decisively show that sea lamprey do not harbour sex-linked sequences in their somatic genome, leaving open the possibility that sex is determined environmentally or within the germline genome.
