## Supplemental Tables S2-S10 for "SexFindR: A computational workflow to identify young and old sex chromosomes"

### Sheet: Table S2
Table S2. Fugu sex-specific candidate windows following SexFindR Step 3
Scaffold	10kb window	GWAScount_rank	SNPdensity_rank	Fstcount_rank
NC_042303.1	9270000	85	1	28
NC_042303.1	2990000	57	2	18
NC_042303.1	12710000	18	3	21
NC_042303.1	9290000	31	60	9
NC_042303.1	10600000	65	28	35

### Sheet: Table S3
Table S3. Lamprey sex-specific candidate windows following SexFindR Step 3. These were further inspected and found to have sites segregating in a non-sex-specific manner.
Scaffold	10kb window	GWAScount_rank	SNPdensity_rank	Fstcount_rank
NC_046106.1	11640000	15	1	10
NC_046072.1	21630000	4	2	4
NC_046106.1	11160000	35	3	8
NC_046106.1	11680000	8	4	15
NC_046131.1	460000	20	5	12
NC_046075.1	1860000	37	8	57
NC_046085.1	14220000	1	12	3
NC_046112.1	10610000	99	13	39
NC_046097.1	6560000	38	20	63
NC_046072.1	22930000	22	41	55

### Sheet: Table S4
Table S4. Links to publically available sequencing data used in this study
Fugu
Takifugu rubripes population re-sequencing files	https://www.ncbi.nlm.nih.gov/Traces/study/?query_key=3&WebEnv=MCID_5fcfa7fe3cfc2f7ae05b7b63&o=acc_s%3Aa
Takifugu rubripes genome	https://www.ncbi.nlm.nih.gov/genome/63
Mosquito
Aedes aegypti male	https://www.ncbi.nlm.nih.gov/sra/SRX290472
Aedes aegypti female	https://www.ncbi.nlm.nih.gov/sra/?term=SRX290470
Aedes aegypti genome	https://www.ncbi.nlm.nih.gov/genome/?term=txid7159[orgn]
Poplar
Populus trichocarpa population resequencing files	https://www.ncbi.nlm.nih.gov/Traces/study/?acc=SRP055537&o=acc_s%3Aa
Populus trichocarpa v2.2 genome	https://genome.jgi.doe.gov/portal/pages/dynamicOrganismDownload.jsf?organism=Ptrichocarpa
Cannabis
Cannabis sativa L female	https://trace.ncbi.nlm.nih.gov/Traces/sra/?run=SRR10578274
Cannabis sativa L male	https://trace.ncbi.nlm.nih.gov/Traces/sra/?run=SRR10578283
JL Father genome file 1	wget https://sra-download.ncbi.nlm.nih.gov/traces/wgs01/wgs_aux/JA/AT/IQ/JAATIQ01/JAATIQ01.1.fsa_nt.gz
JL Father genome file 2	wget https://sra-download.ncbi.nlm.nih.gov/traces/wgs01/wgs_aux/JA/AT/IQ/JAATIQ01/JAATIQ01.2.fsa_nt.gz
JL Father genome file 3	wget https://sra-download.ncbi.nlm.nih.gov/traces/wgs01/wgs_aux/JA/AT/IQ/JAATIQ01/JAATIQ01.3.fsa_nt.gz
JL Father command for assembly	for i in `ls JAA*gz`; do gunzip -c $i; done > JL_Father-JAATIQ01-NCBI.fasta
Chicken
Gallus gallus female 1 (707)	https://www.ncbi.nlm.nih.gov/sra/?term=SRR3954707
Gallus gallus female 2 (634)	https://www.ncbi.nlm.nih.gov/sra/?term=SRR8730634
Gallus gallus male 1 (635)	https://www.ncbi.nlm.nih.gov/sra/?term=SRR8730635
Gallus gallus male 2 (637)	https://www.ncbi.nlm.nih.gov/sra/?term=SRR8730637
Gallus gallus genome	https://www.ncbi.nlm.nih.gov/genome/111?genome_assembly_id=451987

### Sheet: Table S5
Table S5. Accesions and Genetic Sex for Fugu Samples
SRA Accession	Genetically Scored Sex
SRR8585991	Male
SRR8585992	Female
SRR8585993	Female
SRR8585994	Female
SRR8585995	Female
SRR8585996	Male
SRR8585997	Male
SRR8585998	Male
SRR8585999	Female
SRR8586000	Male
SRR8586001	Female
SRR8586002	Male
SRR8586003	Female
SRR8586004	Female
SRR8586005	Male
SRR8586006	Female
SRR8586007	Female
SRR8586008	Male
SRR8586009	Female
SRR8586010	Female
SRR8586012	Male
SRR8586013	Female
SRR8586014	Male
SRR8586015	Likely Male (not used)
SRR8586016	Likely Male (not used)
SRR8586017	Male
SRR8586018	Male
SRR8586019	Male
SRR8586020	Male

### Sheet: Table S6
Table S6. Accesions, Samples Used, and Sex for Poplar Samples
kmerGWAS			GEMMA	coded sex
female_SRR1820075			SRR1820075_1.fastq SRR1820075_1.fastq 1	female
female_SRR1820078			SRR1820078_1.fastq SRR1820078_1.fastq 1	female
female_SRR1820081			SRR1820081_1.fastq SRR1820081_1.fastq 1	female
female_SRR1820090			SRR1820090_1.fastq SRR1820090_1.fastq 1	female
female_SRR1820094			SRR1820094_1.fastq SRR1820094_1.fastq 1	female
female_SRR1820099			SRR1820099_1.fastq SRR1820099_1.fastq 1	female
female_SRR1820100			SRR1820100_1.fastq SRR1820100_1.fastq 1	female
female_SRR1820101			SRR1820101_1.fastq SRR1820101_1.fastq 1	female
female_SRR1820102			SRR1820102_1.fastq SRR1820102_1.fastq 1	female
female_SRR1820103			SRR1820103_1.fastq SRR1820103_1.fastq 1	female
female_SRR1820104			SRR1820104_1.fastq SRR1820104_1.fastq 1	female
female_SRR1820110			SRR1820110_1.fastq SRR1820110_1.fastq 1	female
female_SRR1820119			SRR1820119_1.fastq SRR1820119_1.fastq 1	female
female_SRR1821206			SRR1821206_1.fastq SRR1821206_1.fastq 1	female
female_SRR1821207			SRR1821207_1.fastq SRR1821207_1.fastq 1	female
female_SRR1821208			SRR1821208_1.fastq SRR1821208_1.fastq 1	female
female_SRR1821209			SRR1821209_1.fastq SRR1821209_1.fastq 1	female
female_SRR1821210			SRR1821210_1.fastq SRR1821210_1.fastq 1	female
male_SRR1821235			SRR1821212_1.fastq SRR1821212_1.fastq 1	female
male_SRR1821236			SRR1821213_1.fastq SRR1821213_1.fastq 1	female
male_SRR1821237			SRR1821214_1.fastq SRR1821214_1.fastq 1	female
male_SRR1821238			SRR1821215_1.fastq SRR1821215_1.fastq 1	female
male_SRR1821239			SRR1821216_1.fastq SRR1821216_1.fastq 1	female
male_SRR1821240			SRR1821223_1.fastq SRR1821223_1.fastq 1	female
male_SRR1821241			SRR1821225_1.fastq SRR1821225_1.fastq 1	female
male_SRR1821244			SRR1821232_1.fastq SRR1821232_1.fastq 1	female
male_SRR1821245			SRR1821233_1.fastq SRR1821233_1.fastq 1	female
male_SRR1821246			SRR1820107_1.fastq SRR1820107_1.fastq 1	female
male_SRR1821247			SRR1820115_1.fastq SRR1820115_1.fastq 1	female
male_SRR1821248			SRR1820117_1.fastq SRR1820117_1.fastq 1	female
male_SRR1821249			SRR1821211_1.fastq SRR1821211_1.fastq 1	female
male_SRR1821250			SRR1821227_1.fastq SRR1821227_1.fastq 1	female
male_SRR1821251			SRR1821228_1.fastq SRR1821228_1.fastq 1	female
male_SRR1821252			SRR1821230_1.fastq SRR1821230_1.fastq 1	female
male_SRR1821253			SRR1821237_1.fastq SRR1821237_1.fastq 2	male
male_SRR1821254			SRR1821238_1.fastq SRR1821238_1.fastq 2	male
			SRR1821239_1.fastq SRR1821239_1.fastq 2	male
			SRR1821240_1.fastq SRR1821240_1.fastq 2	male
			SRR1821241_1.fastq SRR1821241_1.fastq 2	male
			SRR1821244_1.fastq SRR1821244_1.fastq 2	male
			SRR1821245_1.fastq SRR1821245_1.fastq 2	male
			SRR1821250_1.fastq SRR1821250_1.fastq 2	male
			SRR1821252_1.fastq SRR1821252_1.fastq 2	male
			SRR1821253_1.fastq SRR1821253_1.fastq 2	male
			SRR1821254_1.fastq SRR1821254_1.fastq 2	male
			SRR1821235_1.fastq SRR1821235_1.fastq 2	male
			SRR1821236_1.fastq SRR1821236_1.fastq 2	male
			SRR1821246_1.fastq SRR1821246_1.fastq 2	male
			SRR1821247_1.fastq SRR1821247_1.fastq 2	male
			SRR1821248_1.fastq SRR1821248_1.fastq 2	male
			SRR1821249_1.fastq SRR1821249_1.fastq 2	male
			SRR1821251_1.fastq SRR1821251_1.fastq 2	male

### Sheet: Table S7
Table S7. Original Huron Lamprey Samples
Lab_ID	Sex	Location_of_Origin	Lake_Drainage	Notes
F_1d	F	Cheboygan_River	Huron
F_2d	F	Cheboygan_River	Huron
F_3d	F	Cheboygan_River	Huron
F_4d	F	Cheboygan_River	Huron
F_5d	F	Cheboygan_River	Huron
F_6d	F	Cheboygan_River	Huron
F_7d	F	Cheboygan_River	Huron
F_8d	F	Cheboygan_River	Huron
F_9d	F	Cheboygan_River	Huron
M_12d	M	Cheboygan_River	Huron
M_15d	M	Cheboygan_River	Huron
M_1d	M	Cheboygan_River	Huron
M_2d	F	Cheboygan_River	Huron	Incorrectly sexed at time of sequencing. Analyzed correctly as a female.
M_4d	M	Cheboygan_River	Huron
M_5d	M	Cheboygan_River	Huron
M_6d	M	Cheboygan_River	Huron
M_7d	M	Cheboygan_River	Huron
M_8d	M	Cheboygan_River	Huron	Sequenced twice (M_8d_19_S20_L008 and M_8d_19_S5_L001)
M_9d	M	Cheboygan_River	Huron

### Sheet: Table S8
Table S8. Additional Lamprey Samples
Lab_ID	Sex	Location_of_Origin	Lake_Drainage
CTR-1	M	Holyoke_Dam	Anadramous
CTR-2	F	Holyoke_Dam	Anadramous
CTR-3	M	Holyoke_Dam	Anadramous
CTR-4	F	Holyoke_Dam	Anadramous
CTR-5	F	Holyoke_Dam	Anadramous
CTR-6	M	Holyoke_Dam	Anadramous
CTR-7	M	Holyoke_Dam	Anadramous
CTR-8	M	Holyoke_Dam	Anadramous
CTR-9	F	Holyoke_Dam	Anadramous
CTR-10	F	Holyoke_Dam	Anadramous
CTR-11	M	Holyoke_Dam	Anadramous
CTR-12	M	Holyoke_Dam	Anadramous
Augres1	M	Au_Gres_River	Huron
Augres2	F	Au_Gres_River	Huron
Augres8	M	Au_Gres_River	Huron
Augres10	M	Au_Gres_River	Huron
Augres14	M	Au_Gres_River	Huron
Augres15	F	Au_Gres_River	Huron
Augres18	M	Au_Gres_River	Huron
Augres20	M	Au_Gres_River	Huron
Augres21	M	Au_Gres_River	Huron
Augres22	F	Au_Gres_River	Huron
Augres23	M	Au_Gres_River	Huron
Augres24	F	Au_Gres_River	Huron
Augres26	F	Au_Gres_River	Huron
Augres28	M	Au_Gres_River	Huron
Augres29	M	Au_Gres_River	Huron
Augres31	M	Au_Gres_River	Huron
BC1	M	Big_Creek_Site_2	Erie
BC6	F	Big_Creek_Site_2	Erie
BC8	M	Big_Creek_Site_2	Erie
BC9	M	Big_Creek_Site_2	Erie
BC10	M	Big_Creek_Site_2	Erie
BC13	F	Big_Creek_Site_2	Erie
BC14	F	Big_Creek_Site_2	Erie
BC15	M	Big_Creek_Site_2	Erie
BC17	F	Big_Creek_Site_2	Erie
BC18	M	Big_Creek_Site_2	Erie
BC19	F	Big_Creek_Site_2	Erie
BC25	M	Big_Creek_Site_2	Erie
BC26	M	Big_Creek_Site_2	Erie
BC27	M	Big_Creek_Site_2	Erie
BC29	F	Big_Creek_Site_2	Erie
BC30	F	Big_Creek_Site_2	Erie
DF1	F	Duffins_Creek	Ontario
DF2	F	Duffins_Creek	Ontario
DF3	F	Duffins_Creek	Ontario
DF5	F	Duffins_Creek	Ontario
DF6	F	Duffins_Creek	Ontario
DF7	F	Duffins_Creek	Ontario
DF8	M	Duffins_Creek	Ontario
DF9	M	Duffins_Creek	Ontario
DF10	F	Duffins_Creek	Ontario
DF14	M	Duffins_Creek	Ontario
DF15	F	Duffins_Creek	Ontario
DF16	F	Duffins_Creek	Ontario
DF17	M	Duffins_Creek	Ontario
DF18	F	Duffins_Creek	Ontario
DF19	M	Duffins_Creek	Ontario
DF21	M	Duffins_Creek	Ontario
DF22	M	Duffins_Creek	Ontario
DF24	M	Duffins_Creek	Ontario
DF28	F	Duffins_Creek	Ontario
DF29	M	Duffins_Creek	Ontario
BR1	F	Middle_Brule_River	Superior
BR3	F	Middle_Brule_River	Superior
BR5	F	Middle_Brule_River	Superior
BR10	F	Middle_Brule_River	Superior
BR11	M	Middle_Brule_River	Superior
BR12	M	Middle_Brule_River	Superior
BR13	F	Middle_Brule_River	Superior
BR14	F	Middle_Brule_River	Superior
BR15	F	Middle_Brule_River	Superior
BR16	F	Middle_Brule_River	Superior
BR18	F	Middle_Brule_River	Superior
BR19	M	Middle_Brule_River	Superior
BR21	M	Middle_Brule_River	Superior
BR26	F	Middle_Brule_River	Superior
BR27	F	Middle_Brule_River	Superior
BR30	M	Middle_Brule_River	Superior
BLR1	F	Black_River	Ontario
BLR2	M	Black_River	Ontario
BLR3	M	Black_River	Ontario
BLR4	M	Black_River	Ontario
BLR5	F	Black_River	Ontario
BLR6	F	Black_River	Ontario
BLR8	F	Black_River	Ontario
BLR9	F	Black_River	Ontario
BLR10	M	Black_River	Ontario
BLR11	M	Black_River	Ontario
BLR12	F	Black_River	Ontario
BLR13	F	Black_River	Ontario
BLR15	F	Black_River	Ontario
BLR16	M	Black_River	Ontario
BLR17	F	Black_River	Ontario
BLR18	M	Black_River	Ontario
BLR25	F	Black_River	Ontario
BLR26	F	Black_River	Ontario
SM1	F	St_Marys_River	Huron
SM2	F	St_Marys_River	Huron
SM3	F	St_Marys_River	Huron
SM4	F	St_Marys_River	Huron
SM6	F	St_Marys_River	Huron
SM7	F	St_Marys_River	Huron
SM8	F	St_Marys_River	Huron
SM9	F	St_Marys_River	Huron
SM10	F	St_Marys_River	Huron
SM11	F	St_Marys_River	Huron
SM12	F	St_Marys_River	Huron
SM13	F	St_Marys_River	Huron
SM18	M	St_Marys_River	Huron
SM19	M	St_Marys_River	Huron
SM21	M	St_Marys_River	Huron
SM24	M	St_Marys_River	Huron
SM26	M	St_Marys_River	Huron
MAN1	M	Manistique_River	Michigan
MAN2	M	Manistique_River	Michigan
MAN3	M	Manistique_River	Michigan
MAN4	M	Manistique_River	Michigan
MAN5	M	Manistique_River	Michigan
MAN7	M	Manistique_River	Michigan
MAN8	M	Manistique_River	Michigan
MAN9	M	Manistique_River	Michigan
MAN15	M	Manistique_River	Michigan
MAN17	F	Manistique_River	Michigan
MAN21	F	Manistique_River	Michigan
MAN22	F	Manistique_River	Michigan
MAN24	F	Manistique_River	Michigan
MAN28	F	Manistique_River	Michigan
MAN30	F	Manistique_River	Michigan
GR1	F	Grand_River	Michigan
GR2	F	Grand_River	Michigan
GR3	M	Grand_River	Michigan
GR4	F	Grand_River	Michigan
GR5	M	Grand_River	Michigan
GR6	F	Grand_River	Michigan
GR7	F	Grand_River	Michigan
GR8	F	Grand_River	Michigan
GR15	F	Grand_River	Michigan
GR16	F	Grand_River	Michigan
GR17	F	Grand_River	Michigan
GR18	M	Grand_River	Michigan
GR19	F	Grand_River	Michigan
GR20	F	Grand_River	Michigan
GR21	M	Grand_River	Michigan
CH2	M	Cheboygan_River	Huron
CH6	M	Cheboygan_River	Huron
CH9	M	Cheboygan_River	Huron
CH10	M	Cheboygan_River	Huron
CH11	M	Cheboygan_River	Huron
CH12	M	Cheboygan_River	Huron
CH14	M	Cheboygan_River	Huron
CH15	M	Cheboygan_River	Huron
CH18	F	Cheboygan_River	Huron
CH19	F	Cheboygan_River	Huron
CH20	F	Cheboygan_River	Huron
CH22	F	Cheboygan_River	Huron
CH24	F	Cheboygan_River	Huron
CH25	F	Cheboygan_River	Huron
CH27	F	Cheboygan_River	Huron
GO1	F	Grand_River_OH	Erie
GO2	M	Grand_River_OH	Erie
GO3	F	Grand_River_OH	Erie
GO4	M	Grand_River_OH	Erie
GO5	F	Grand_River_OH	Erie
GO6	F	Grand_River_OH	Erie
GO7	F	Grand_River_OH	Erie
GO8	F	Grand_River_OH	Erie
GO9	M	Grand_River_OH	Erie
GO10	M	Grand_River_OH	Erie
GO11	M	Grand_River_OH	Erie
GO12	F	Grand_River_OH	Erie
GO13	M	Grand_River_OH	Erie
GO14	M	Grand_River_OH	Erie
GO15	F	Grand_River_OH	Erie
RO3	F	Rock_River	Superior
RO5	F	Rock_River	Superior
RO7	F	Rock_River	Superior
RO8	F	Rock_River	Superior
RO9	M	Rock_River	Superior
RO10	F	Rock_River	Superior
RO13	F	Rock_River	Superior
RO14	F	Rock_River	Superior
RO17	F	Rock_River	Superior
RO18	F	Rock_River	Superior
RO20	M	Rock_River	Superior
RO21	M	Rock_River	Superior
RO27	F	Rock_River	Superior
RO28	F	Rock_River	Superior
RO29	F	Rock_River	Superior
TQ1	M	Tahquamenon_River	Superior
TQ2	M	Tahquamenon_River	Superior
TQ3	M	Tahquamenon_River	Superior
TQ4	F	Tahquamenon_River	Superior
TQ9	F	Tahquamenon_River	Superior
TQ10	M	Tahquamenon_River	Superior
TQ11	M	Tahquamenon_River	Superior
TQ12	M	Tahquamenon_River	Superior
TQ15	F	Tahquamenon_River	Superior
TQ16	F	Tahquamenon_River	Superior
TQ17	F	Tahquamenon_River	Superior
TQ18	F	Tahquamenon_River	Superior
TQ19	M	Tahquamenon_River	Superior
TQ21	M	Tahquamenon_River	Superior
TQ30	F	Tahquamenon_River	Superior
TQ31	F	Tahquamenon_River	Superior
NY2	M	Cayuga_Lake_NY	Cayuga
NY3	F	Cayuga_Lake_NY	Cayuga
NY4	M	Cayuga_Lake_NY	Cayuga
NY5	F	Cayuga_Lake_NY	Cayuga
NY6	F	Cayuga_Lake_NY	Cayuga
NY7	F	Cayuga_Lake_NY	Cayuga
NY8	M	Cayuga_Lake_NY	Cayuga
NY11	F	Cayuga_Lake_NY	Cayuga
NY12	M	Cayuga_Lake_NY	Cayuga
NY13	F	Cayuga_Lake_NY	Cayuga
NY18	M	Cayuga_Lake_NY	Cayuga
NY19	F	Cayuga_Lake_NY	Cayuga
NY20	M	Cayuga_Lake_NY	Cayuga
NY24	M	Cayuga_Lake_NY	Cayuga
NY28	M	Cayuga_Lake_NY	Cayuga
NY30	F	Cayuga_Lake_NY	Cayuga
NY31	M	Cayuga_Lake_NY	Cayuga
NY34	M	Cayuga_Lake_NY	Cayuga
NY35	M	Cayuga_Lake_NY	Cayuga
NY36	F	Cayuga_Lake_NY	Cayuga
CC2	M	Catherine_Creek	Seneca
CC3	F	Catherine_Creek	Seneca
CC4	M	Catherine_Creek	Seneca
CC5	M	Catherine_Creek	Seneca
CC6	M	Catherine_Creek	Seneca
CC7	M	Catherine_Creek	Seneca
CC9	M	Catherine_Creek	Seneca
BL1	M	Bridgeland_Thessalon_River	Huron
BL2	M	Bridgeland_Thessalon_River	Huron
BL3	M	Bridgeland_Thessalon_River	Huron
BL7	F	Bridgeland_Thessalon_River	Huron
BL8	F	Bridgeland_Thessalon_River	Huron
BL14	F	Bridgeland_Thessalon_River	Huron
BL17	F	Bridgeland_Thessalon_River	Huron
BL18	M	Bridgeland_Thessalon_River	Huron
BL23	M	Bridgeland_Thessalon_River	Huron
BL24	M	Bridgeland_Thessalon_River	Huron
BL27	F	Bridgeland_Thessalon_River	Huron
BL29	M	Bridgeland_Thessalon_River	Huron
BL30	F	Bridgeland_Thessalon_River	Huron
BL32	M	Bridgeland_Thessalon_River	Huron

### Sheet: Table S9
Table S9. Genes contained within top sex-specific candidate windows for sea lamprey
Scaffold	10kb window	GWAScount_rank	SNPdensity_rank	Fstcount_rank	Genes_stowers_browser
NC_046106.1	11640000	15	1	10	acdh-11
NC_046072.1	21630000	4	2	4	LOC116938822 – P2X purinoceptor 4-like
NC_046106.1	11160000	35	3	8	DNAH10
NC_046106.1	11680000	8	4	15	THOC5
NC_046131.1	460000	20	5	12	SLC7A9
NC_046075.1	1860000	37	8	57	RERG
NC_046085.1	14220000	1	12	3	FOXN3,SETD3
NC_046112.1	10610000	99	13	39	LOC116952005 – cAMP-specific 3',5'-cyclic phosphodiesterase 4B-like
NC_046097.1	6560000	38	20	63	ACTN1,HEATR1
NC_046072.1	22930000	22	41	55	LOC116938831 – E3 ubiquitin-protein ligase HECW2-like

### Sheet: Table S10
Table S10. Bases identified as sex-specific in fugu using an in-house python script
Chromosome	Position	Genotype (M)	Genotype (F)
NC_042303.1	12706764	0/1	0/0
NC_042303.1	12706795	0/1	0/0
NC_042303.1	12706814	0/1	0/0
NC_042303.1	12706872	0/1	0/0
NC_042303.1	12707959	0/1	0/0
NC_042303.1	12708100	0/1	0/0
